# Untargeted metabolite analysis of *Ocimum* leaves shows species specific variations

**DOI:** 10.1101/673269

**Authors:** Manu Shree, Ranjan K Nanda, Shyam K Masakapalli

**Affiliations:** School of Basic Sciences, Indian Institute of Technology, Mandi, Himachal Pradesh, India. 175005; Translational Health Group, International centre for Genetic Engineering and Biotechnology (ICGEB), New Delhi, India, 110067

**Author notes:** Corresponding authors Shyam Kumar Masakapalli (PhD), School of Basic Sciences, Indian Institute of Technology, Mandi, Himachal Pradesh, India. 175005., E. mail or, Ranjan Kumar Nanda (PhD), Translational Health Group, International center for Genetic Engineering and Biotechnology (ICGEB), New Delhi, India. 110067., E. mail.

**Keywords:** *Ocimum*, *O. basilicum*, *O. kilimandscharicum*, *O. sanctum*, metabolite profiling, metabolomics, GC-MS

## Abstract

Tulsi (*Ocimum* species), the queen of herbs is a common ingredient in beverages with perceived health benefits. Recently published *Ocimum* genome highlighted the presence of several genes that contributes to important phytochemicals but a comprehensive metabolite profiling to study the water soluble metabolites of *Ocimum* is lacking. In this study, untargeted metabolic profiling of hot water extract of fresh and air dried leaves of *O. basilicum, O. sanctum* and *O. kilimandscharicum* species employing gas chromatography and mass spectrometry (GC-MS) was attempted. Analysis of hot water extracts of *Ocimum* leaves will provide details of molecules consumed and species specific differences, if any. Several metabolic features including amino acids (glycine, serine glutamate), organic and other acids (succinic acid, fumaric acid, 4-amino butanoic acid), sugars and their derivatives (glucose, sucrose, mannitol, fructose) and secondary metabolites (shikimic acid, quinic acid, catechol, gamma amino butyric acid, eugenol) were identified. Multivariate statistical analysis of GC-MS data indicated several species specific metabolic similarities and differences. Based on variable importance parameter score of >1, it was observed that in case of air dried extracts, glucose, fumaric acid, and D-mannitol displayed as important variables for species specific variation. Whereas in case of fresh leaves extracts, the variation was prominent due to xylose, D-allose and an unknown metabolic feature detected at 24 min (metabolite@24 with highest m/z 75). Phytochemical phenotype of *Ocimum* leaves not only shows species specific variations but these may partly explain their difference in taste and health benefits from their use as hot beverages.
