## Supplementary material for "Untargeted metabolite analysis of *Ocimum* leaves shows species specific variations": Table S1

### Sheet: Airdried
Untargeted metabolite analysis of Ocimum leaves shows species specific variations
Manu Shree1, Ranjan K Nanda2*, Shyam K Masakapalli1*
Table S1: Annotation of the GC-MS peaks obtained from the hot water extracts of air-dried Ocimum leaves. The MeOX-TMS derivatised metabolite peaks were annotated using the latest NIST 17 and Fiehn library. Those metabolic features with a Probability Score of >70% and/or those that matched the elution times and m/z fragmentation patterns of the metabolic standards were considered identified. The r…
S.NO.	Metabolite Name	Retention Time (min)	Highest m/z fragment	Probability %	Peak Area of Air-dried Ocimum leaf extracts
					O. basilicum					O. kilimandscharicum					O. sanctum
1	Ethylene glycol, 2TMS	10.556	147	92.35	1537413	7054679	9344269	13198953	6423791	6401034	11796316	10850117	6967706	11548501	6073460	3991212	8189069	6378106	5316150
2	Boric acid, 3TMS	10.6915	221	91.6						3754793	50481185	49586734	50327684	49008879
3	2,2,2-trifluoro-N-methylacetamide	10.7101	134	94.18	8667491	14109358	16610689	21166062	10830129	132264992	55263688	51540986	50327684	49008879
4	Glycolic acid, 2TMS	10.7296	147	92.16	2106209	2166636	3311526	4392520
5	1,3-propanediol	10.7372	147	93.19	2060753	2428379	3842351	3842351	2522677	7875571	65165630	64490733	61548331	64663720
6	2-Propenoic acid	11.8305	147	95.38	30210860	23358225	30050877	39142590	9219666	20685988	72058551	21719166	55997145	60258264
7	Lactic Acid, 2TMS	11.8923	147	90.03	6343060	26189198	6525786	43948440	3999871
8	N-Acetylpyrrolidone	12.288	43	95.53											89149918	161920238	275215481	273903926	294732130
9	Malonic acid	12.4567	147	95.78	2012548		2131281
10	Acetohydroxamic acid	12.8043	73	81.23											3041086	2642185	5470121	4079385	3489842
11	Ethanolamine, 3TMS	13.1515	174	96.88	16026265	24914051	43410028	19916430	7624621	59199335	111082463	64321615	48666419	33603728
12	4-Hydroxybutanoic acid, 2TMS	13.3518	147	96.47	1719781		1938727	2042789
13	Propanoic acid	13.6137	147	90.9	16873716	29140270	21383635	10632650	6645081
14	Benzoic acid	13.8331	179	96.9	9446495	6659145	10130440	6884831		82776259	283265603	69633162	229341040	204697597	31793484	107161577	369123584	92781529	257679875
15	Glycerol, 1,2-di(TMS)	14.2713	73	94.6						1830241	59139610	46990584	44201051	45487424	15709154	15556609	8271400	22140537	23441694
16	Propanedioic acid, 2TMS	14.2742	147	96.84	13245845	5178768	9045735	8531232	4494669
17	Glycerol, 3TMS	15.37	205	93.88	13595303	17814224	24789479	25447273	4283613	106519404	133778351	126779638	234035692	324407777	48728007	138772578	106070420	185382492	255229447
18	D-Ribofuranose	15.4153	147	75.48											30106058	44107108	5515839	148668414	130061786
19	2-Butenedioic acid, (Z)-, 2TMS	15.5075	147	95.47						1898185	25947344	8218071	9484139	7968272
20	2-Isopropyl-5-methyl-1-heptanol	15.5221	69	77.36						3105203	182793140	80028775	106087320	19844849
21	Bisphenol A monomethyl ether, TMS	15.59	299	86.33						1947840	7994422	4961972	2826079		7355623	17300966	10868116	22652036	20669655
22	1,2,3-Butanetriol, 3TMS	15.594	73	88.76	11887875	8109326	29601472	39932302	6188942
23	Glyceric acid	15.6399	73	96.52	65333105	79892438	150610443	156791153	183763431	4927639	22719942	1416581		20254636	2827662	17300966	10868116	22652036
24	Butanedioic acid, 2TMS	15.6968	147	94.1						177650775	158430232	241332146	243504806	214887185
25	Succinic acid	15.7336	147	92.22											40843256	123999639	16383955	152784037	203574095
26	Fumaric acid	15.779	245	94.88	79799616	185879669	337079259	224387748	194894474	6095441	14154110	13246714	9527494	10994108
27	Methyltartronic acid	15.7867	73	74.33	3707576	17627603	8365079	13666311
28	Cyclopentane	15.7949	69	74.95						4814703	64116660	216307209	136352341	119732173
29	Chavicol TMS	15.8006	206	90.03	133426830	480565745	561907643	448431464	248905885
30	Hexane	15.8431	73	77.44	1620673	3320093	2582568	5082969
31	Catechol, 2TMS	15.91	73	76.98	15630829	71239521	9068402	2598172	6113179
32	1-Undecene	15.923	69	74.34											59264673	123999639	16383955	152784037	203574095
33	2,3-Dihydroxybutanoic acid	16.1394	73	88.11	84271565	202762609	14909562	22163562	37196811	84388951	90170454	169695236	182671040	196976125
34	Malic acid, 3TMS	16.7335	147	90.03	10997324	181663608	296195453	219499658	183763431	83035046	314489129	328214154	494174315	410240809	141596438	137388534		13699542
35	D-threitol	17.4729	217	92.63	1499866	21249129			7323478						3801263	108649183		13699542
36	(Z)-4-hydroxy-3-methoxybenzaldehyde	17.909	181	82.68											25677771	108649183	26106590	24048095	6223055
37	2,3,4-Trihydroxybutyric acid	18.1887	73	90.58	87281640	61157181			46328203						60345470	136613967	16130648	80385499	22760057
38	Tartaric acid	18.2145	73	84.11											6861240	30222468	26520952	51842966	38101616
39	2,2,4-Trimethyl-1,3-pentanediol diisobutyrate	18.3451	71	80.58											22522275	55873014	46889750	83351785	48961011
40	Metabolite @ 18.38	18.3828	73	86.7	3693035	63476903			46328203
41	D-lyxose	18.4237	73	88.37	1569942	93931720	10880270	6699378	60116966						284971862	1104560026	984494307	959139470	689564739
42	Erythritol, 4TMS	18.4957	73	92.35	16191358	56105347	13002120	14120324	20007849	5031741	4054426	6179077	7403982	12683974	10070891	20388226	8731821	104648526	133234319
43	Benzoic acid	18.5858	121	93.55	9971145	0		2395104	1976022	10000258	12001982	15466617	12689681	24523508	26045846	169885363	177631010	143509291	118798081
44	1-Octadecanol	18.6244	83	95.26	9375741	7781796	13929531	8674159	7235271						24380029	14468885	79698948	53775747	25074080
45	Hydroxychavicol	18.7495	73	92.58						9443602	1966691	6732969	14516822	60968813
46	Threonic acid	18.9932	147	79.86											5790883	5251162	2416279	6472922
47	L-gulonic acid gamma-lactone	19.1262	73	71.11											50945369	117902530	119810900	72858381	58110645
48	Tartaric acid, 3TMS	19.4568	189	71.53											24806324	112073881	68638648	122731159	170402038
49	1,6-anhydro-glucose	19.4833	73	75.53	3905850	2691814	4048770	2415592	7576752						46745212	53688776	73651995	70232471	80866836
50	Pyrogallol, 3TMS	19.5695	73	80.87						2023875				3335853
51	Arabinofuranose	19.762	73	70.31	86804606	247674567	6481586	2415592	122011223
52	Benzene-1,2,4-triol	20.1137	73	84.09	68084033	57425730	6481586	2415592	37502369
53	Gulonic acid 4TMS	20.2482	73	71.56	2528582	42260833			70094542
54	Fructose	20.2697	103	70											4422642	115195815	116002118	71371758	57487600
55	D-Arabinose	20.492	73	76.99											14092973	91099143	67309990	115598527	145870150
56	D-(-)-Ribose	20.8556	73	84.68	107373629		2208740	2664866	5200105	4351501	462859693	552228294	386210702	354452566	39515958	84293051	144371567	130344911	176851756
57	D-(+)-Xylose	20.8786	73	80.6											19855977	42959224	205040878	166264741	145542542
58	D (+) galactose	21.1597	73	91.75	50240258	370559473	77065832	80017464	173315671						48320293	187341215	204741906	242457462	137729647
59	Quinic acid	21.2532	345	90.23	154389658	217373817	44403419	54166911	276658077						27796714	88922095	108404961	188612770	102640642
60	Ribitol	21.2595	217	96.58	46745212	53688776	73651995	70232471	80866836	11040480	10667548	18312862	21210331	21747490	16191358	56105347	13002120	14120324	20007849
61	Shikimic acid, 4TMS	22.3951	204	92.88	28154955	18531312	18175144	22038164	35227449	64058964	277624890	325920088	408067805	406773666	5163675	273940640	382751131	327614926	395197386
62	Myo-Inositol, 6TMS	22.5493	217	71.5											46445038	199354347	318118335	327614926	395197386
63	Xylose	22.926	73	84.66	88808908	138547170			135426897	58005377	480095853	515106737	417399605	377374244	51560406	115195815	112684530	67791311	51012340
64	Protocatechoic acid, 3TMS	23.181	193	83.16						104189198	63100171	90174242	77703314	78075426
65	D-Fructose	23.3418	73	74.37	110145860	187943519	50524759	64300350	79450991	363741286	1664239690	2050099593	1682012165	1752768072	51592641	273940640	382751131	327614926	395197386
66	D-Fucitol, 5TMS	23.3663	73	84.8	1871082	10042361	6665687	8867267	2035559
67	L- sorbose	23.4687	73	81.1	1879738				1606067	2116325	141433020	207418703	145533777	202762783
68	D-(-)-Fructofuranose	23.8692	73	70.57						8793414	778861102	810065354	760717317	704879829
69	D-Glucose	24.0637	73	81.27	1952321	17773682	2539689	5331905	3328669
70	Galactose oxime, 6TMS	24.1443	73	78.7	8631682	17773682	2539689	5331905	3328669						3312915
71	D-Mannitol, 6TMS	24.2584	73	90.66						40412287	306302567	283655372	406249012	304538500	44601846	340588674	403242798	313876337	309842152
72	Psicose	24.2993	73	76.07	146242689	464202329	257942825	304358609	199273713
73	D-Glucitol, 6TMS	24.3347	73	85.19	118093627	361665942	273890726	379899552	256682973
74	D-Glucopyranose, 5TMS	24.3441	204	93.56	11264001	40509118	5470374	18003096	11928144
75	Allo-inositol	24.5372	217	77.32	51424966	253841492	164092868	221406375	222446537
76	D-Allose, 6TMS	24.5865	73	85.96	8266102	12309729	12761483	9782611	5759020
77	Sedoheptulose	24.8698	319	72.7	17110187	7168356	19511606	10228992	23975767	185544829	901986070	1252602331	1034977761	1034047693
78	D-allose	24.8911	73	81.36	71995400	534100275	165458851	261708716	31942392						42568476	607698359	452047756	413780702	329030711
79	Kestose	24.9621	361	94.68	73558084	824690209	577817358	737848466	580692620
80	D-mannitol	25.1842	73	95.14	41567922	241341200	177785562	290970347	214634013
81	Alactitol	25.496	73	85.73	35546316	85233743	84191242	123612686	9374095	55776208	457469962	290706912	458442391	393436758
82	D-Glucose, 5TMS	26.4681	204	82.64	91683399	454354119	477384358	485354274	477463096	37786827	121334135	162889463	75904522	118155410
83	D-Gluconic acid, 6TMS	30.3259	73	92.87						56053555	453734539	290706912	458442391	393436758
84	Myo-Inositol, 5TMS	30.3463	73	69.06	66197170	182722893	170509280	199134034	150400751
85	Glucose oxime, 6TMS	32.1767	73	82.33	33183410	150286133	169020186	193312329	191076616
86	Glyceryl-glycoside TMS ether	37.3847	204	91.03						9120862			2858809	7355219
87	Dulcitol, 6TMS	38.501	73	72.43	99369045	521069795	367416138	519314895	218391103
88	Isopropyl beta-D-1-thiogalactopyranoside	43.833	73	80.23	79531565	280612020	28786103	93558413	2181334
89	Sucrose, 8TMS	43.951	361	88.46	11356478	253274664	253274664	83040035
