## Supplementary material for "Untargeted metabolite analysis of *Ocimum* leaves shows species specific variations": Table S2

### Sheet: Fresh leaves
Untargeted metabolite analysis of Ocimum leaves shows species specific variations
Manu Shree1, Ranjan K Nanda2*, Shyam K Masakapalli1*
Table S2: Annotation of the GC-MS peaks obtained from the hot water extracts of fresh Ocimum leaves. The MeOX-TMS derivatised metabolite peaks were annotated using the latest NIST 17 and Fiehn library. Those metabolic features with a Probability Score of >70% and/or those that matched the elution times and m/z fragmentation patterns of the metabolic standards were considered identified. The remai…
S.NO.	Metabolite Name	Retention Time (min)	Highest m/z fragment	Probability %	Peak Area of Fresh Ocimum leaf extracts
					O. basilicum					O. kilimandscharicum					O. sanctum
1	Ethylene glycol, 2TMS	10.5686	147	85.69	5200674	9827695	28369530	9992870	4789116
2	Boric acid, 3TMS	10.5878	221	91.36	114392066	98724264	33039797	104306434	74874382	2552615	10756592	7171792	4838590	6163212	25650651	110800976	16022011		9224613
3	Pyruvic acid	10.7214	73	89.36						11605318	98968743	41352893	14033441	50671072	42269842	110800976	84306861		26867713
4	1,3-propanediol	10.7842	147	94.02	5656517	6572787	2761218	8328742	5361881	86830868	62159972	50881127	41298121	50927056	2620967	89898364	73200448		72922227
5	Glycolic acid, 2TMS	11.8217	147	93.94	24439184	25974462	11471957	22004060	10142826	21503818	30805266	16270603	23500145	19738065	7851806	7855766	9517249	20116870	76093871
6	Lactic Acid, 2TMS	11.8402	147	92.69	102320482	104759418	76294520	89843037	85017823						22270593	32150571	18758988	4330763	9526321
7	2-Propenoic acid	12.9735	147	97.18	7591840	15322257	2413892	15420318	2903088						4239708	11587077	8973850	2374550	4634741
8	2-Butenedioic acid, 2TMS	13.1506	245	92.91	9407849	9904179	4394520	8707510	4417939
9	2-ketobutyric acid	13.3268	73	76.52						2141649	4467850	2113772		1756438
10	Butanoic acid	13.876	73	77.39											40357224	66789160	26611342	4103322	16765872
11	Glycerol	13.9438	73	87.06											3334586	2916089	2201291
12	Ethanolamine, 3TMS	14.5003	174	95.58	6572485	159224079	141633559	391227151	201877093						3184100	3720774	3127949
13	DL-glyceraldehyde	14.5117	73	84.06	7554539	5894502	2425897	4389771	2373249	11604517	8558652	12666201	27577573	14234082
14	Benzoic acid	14.8604	179	93.83	65681740	472972829	233818678	538782801	488063028	16005814	27753259	62187534	71212128	69784543	135741358	221943510	74413103	37474363	43371269
15	1-Undecene	14.9864	69	84.93						68673768	481703584	440107347	513903799	409010699
16	Gamma-aminobutyric acid (GABA)	15.3308	174	92.93	91474424	694334623	255977067	890276715	627384992
17	Glycerol, 3TMS	15.3471	147	94.98	34973210	199055741	2717249	9204579	17451365	77577618	138935756	283518196	315950921	240957513	58212168	160458685	138572249	23102893	36927979
18	Dodecane	15.4103	71	74.75						3667936	2855560	8665105	2756669	9835436	4181323	48312138	3651865	3651865	1384927
19	1,3-dihydroxyacetone	15.4759	73	71.88											39493033	52805636	0	13705274	2974038
20	Erythrono-1,4-lactone, 2TMS	15.5751	147	84.79											3290402	8679189	7701778	666196	3469252
21	Glyceric acid, 3TMS	15.6146	73	91.04	45826587	121834217	31761645	115038580	194418566	1858300	238040884	6561188	10201998	6505708	2299427	8679189	7701778	666196	3469252
22	3-Octadecene	15.6187	69	76.52						8264390	238040884	6561188	29629808	57884483
23	1-Tridecene	15.6502	69	85.07	6496468	360676799	125138407	460900597	316249529
24	D-lyxose	15.6784	73	76.56						19755424	299389851	81212201	46690056	80187126
25	Alpha ketoglutaric acid	15.7203	73	94.35	34832577	88651036		60951618	102669782
26	Metabolite @ 15.77	15.7718	73	96.58	4789468	88651036		60951618	102669782	6338490	55945681	74651013	36488058	73681418
27	Eugenol	15.8722	164	91.95											13784814	8679189	10912149	666196	3469252
28	Catechol, 2TMS	15.9025	69	86.44	117566778	186696494	223813347	141617032	224578004	117566778	186696494	223813347	141617032	224578004
29	Glyceric acid	16.114	147	95.24	3021380	2387488		3527355	25217354
30	Metabolite @ 18.41	18.4128	73	96.29	7161406	36934654	3112181
31	Benzoic acid	18.6069	121	94.63	2422407	19429064	7591622	5545898	3473517	54418550	324868491	174604721	245652799	183251531
32	Metabolite @ 18.71	18.7092	83	95.54	9341357	73985999	62457138	33627762
33	Undecane	18.8566	71	79.17	17183670	70687170	62457138	19727230
34	2,3,4-Trihydroxybutyric acid	18.9548	73	88.4	20125813	9789712	10251552	37497923
35	D-Ribose, 4TMS	19.1998	73	79.09						21945247	2897574		2307844	4700944
36	Pyrogallol, 3TMS	19.451	73	86.37	101627261	212953063	407168341	453317158	438222479	2356023	2897574			2218171
37	D-(+)-Ribono-1,4-lactone, 3TMS	20.2425	73	83.7						15717428	22193299	4561491	24909038	8583621
38	Metabolite @ 20.41	20.407	73	94.37	9312915	18118398	10398030	6913965
39	Arabinose	20.871	73	93.75	66418106	93575728	85193277	56441164
40	1,6-anhydro-glucose	20.8782	73	90.59	123176459	535003784	527031301	545614536	569902906
41	D-Glucopyranose, 5TMS	20.9121	204	94.65	22809062	138877626	161871856	158716948	189594623	6306529	56390287	10530643	32826565	41956080
42	Ribonic acid-gamma-lactone	21.3354	73	90.74	3494455	38607112	23282282	9507296		21957270	6116526		2404892	2180300	8914003	12360444	9038972		2780366
43	Ribitol	21.477	73	86.13	114398795	516218691	289009506	343013156	162466667	84590453	51401214	12184986	42154831	39786109	49484560	76355632	54730305	7816451	44061838
44	1-Tricosene	21.8177	83	91.64						3337398		10704978	3476812		26711879	34864647	26285472	3282089	6497007
45	1-Octadecanol	21.8485	83	95.81	6145951	97702504	35621303	28070293	10981415						92022095	72606135	52106463	11926887	28988339
46	Malic acid, 3TMS	21.8587	147	94.33											3742180	5461572	2376481
47	2-Isopropyl-5-methyl-1-heptanol	21.9153	69	75.52	25776145	94229668	37649427	30755311	10981415
48	D-Mannitol, 6TMS	22.1339	73	90.41						73551643	56366463	18215542	26206378	43156067	8299111	265238512	219452077	44116389	94710558
49	Shikimic acid, 4TMS	22.334	204	91.56	83254883	265547468	193511698	187316408	24568861	158400086	112803388	37206425	35551229	47685275	113215106	60236990	58014340	12715972	9638888
50	D-(-)-Fructofuranose	22.4692	217	93.15	54703257	104415346	61014279	76488128	2037062	41366784	68933699		7294695	9866368
51	Hexadecane	22.5865	71	85.58											9414312	3589358	3951103
52	metabolite @ 89.52	22.754	204	89.52						15927819	94861224	8596729	11025308	15630438
53	D-Glucitol, 6TMS	23.2444	73	80.81	4497195	26784258	223342140	277222399	280163587	18095020	385566661	280945619	290454094	102314600
54	D-Fructose, 5TMS	23.3202	73	84.33	10814368	100612063	61014279	76488128	2037062
55	D-Fucitol, 5TMS	23.3218	73	70.42											38191266	164848018	123331518	67125829	77963501
56	Quinic acid	23.5132	73	86.5	53020788	2691222	465498490	656836851	672245200	96779701	433002451	168610053	389822252	252913257
57	Gluonic acid, 4TMS	23.5361	73	70.21											3207050	178301266	191929584	64671759	77344072
58	Arabinofuranose	23.5604	217	70.96											2156854	21329632	19743041	982306	4489236
59	Kestose	23.6285	73	93.11	167186076	0	433013008	318294376	269135249	32008095	19680542	2082300	3399995
60	D-Fructose	23.8161	73	82.13	8867138	75035942	26688205	57354679	17400970						175181349	256622784	233900047	59584917	139109931
61	Tartaric acid, 3TMS	23.8413	73	72.99											64499286	44670660	49682501	1784234	8305055
62	Quininic acid, 5TMS	24.0201	73	89.78	20360517	75035942	26688205	57354679	17400970
63	Xylose	24.0393	73	79.72											130034406	383912000	423673760	98510361	252218298
64	Alpha-D-Glactopyranose, 5TMS	24.0725	204	86.58	59315995	162469439	151021164	137151100	11725493
65	Erythritol, 4TMS	24.0934	73	76.61											4564666	104076051	67417771	16089267	6949844
66	Beta-D-Galactofuranose	24.1085	217	75.99	2522079		108949589	151890173	73309932						19019350	128734627	9512263	20845992	63974927
67	D-Glucose, 5TMS	24.148	204	88.34											54640452	126458512	112863894	20845992	62951329
68	D-Glucose,	24.2158	73	92.4	23935449	95362927	134822943	119821270	130046393
69	D-allose	24.2346	73	88.56	17402636	205116636	226953886	248696588	251600492	4643661	22552477	6500139	18838282	21023621
70	Conduritol epoxide	24.243	73	77.19											68093223	126458512	112863894	20845992	62951329
71	Sedoheptulose	24.2628	205	79.22	2392440		99293638	112397738	223475999						75948214	17661174	16212517	1238456	5330861
72	D (+) galactose	24.4285	319	84.63	42819506	165661884	278631555	286764426	410418764						2072019	152546733	91988270	43495650	84452216
73	D-Allose, 6TMS	24.4908	73	86.74						26501605	7613860	30015115	14018628	14334633	122434084	265238512	219452077	44116389	94710558
74	D-mannitol	24.7988	73	92.48	120374610	26784258	375089504	563549001	570525893
75	Metabolite @ 24.82	24.8182	73	76.49											26942129	530477024	438904154	88232778	189421116
76	Metabolite @ 26.43	26.4274	204	97.08	91945595		108949589	151890173	150422120
77	Beta-D-Glucopyranose, 5TMS	26.4915	204	84.18						91979969	273064799	124336574	14911318	160902231
78	Galactonic acid	26.5877	73	89.07											3148075	4252151	2964596
79	Metabolite @ 30.29	30.2874	73	78.01	25184133		241229660	171588027	227214130
80	Metabolite @ 31.36	31.357	73	94.57	62689114		241229660	235429310	227214130
81	Melibiose	34.215	204	76.51	130369615		241229660	235429310	227214130
82	Metabolite @ 43.83	43.825	73	76.92	9219105		2682162	14825762	15045194
83	Beta-D-1-thiogalactopyranoside	43.8275	73	80.14						14106816		2493523
84	Metabolite @ 43.94	43.9424	73	93.71	17798824		7920667	15717819	10725307
