## Supplementary material for "Untargeted metabolite analysis of *Ocimum* leaves shows species specific variations": Table S3

### Sheet: Table S3a
Untargeted metabolite analysis of Ocimum leaves shows species specific variations
Manu Shree1, Ranjan K Nanda2*, Shyam K Masakapalli1*
Table S3a: One way analysis of variance(ANOVA) of all the unique and common metabolic features detected in the air dried leaf extracts of the three Ocimum species (each species replicate n=5). The significant metabolic features (total 86 out of 95 with p ≤ 0.05, FDR ≤ 0.1) identified are tabulated below. adOB - Air dried Ocimum basilicum ; adOK- Air dried Ocimum kilimandscharicum; adOS - Air drie…
S.no.	Metabolite@R.T.	p.value	FDR	Tukey's HSD
1	Xylitol	9.7993e-12	4.7298e-10	adOK-adOB; adOS-adOK
2	D-Mannitol, 6TMS	9.9575e-12	4.7298e-10	adOK-adOB; adOS-adOB
3	D-Gluconic acid, 6TMS	1.3033e-10	4.0033e-09	adOK-adOB; adOS-adOK
4	D-Glucose, 5TMS	1.7283e-10	4.0033e-09	adOK-adOB; adOS-adOB; adOS-adOK
5	N-Acetylpyrrolidone	2.2155e-10	4.0033e-09	adOS-adOB; adOS-adOK
6	Myo-Inositol, 6TMS	3.2619e-10	4.0033e-09	adOS-adOB; adOS-adOK
7	D-Glucitol, 6TMS	3.5962e-10	4.0033e-09	adOK-adOB; adOS-adOB
8	Chavicol TMS	3.667e-10	4.0033e-09	adOK-adOB; adOS-adOB
9	Psicose	3.7926e-10	4.0033e-09	adOK-adOB; adOS-adOB
10	Dulcitol, 6TMS	5.0655e-10	4.8122e-09	adOK-adOB; adOS-adOB
11	Kestose	1.0144e-09	8.7609e-09	adOK-adOB; adOS-adOB
12	Myo-Inositol, 5TMS	1.2467e-09	9.5208e-09	adOK-adOB; adOS-adOB
13	Fumaric acid	1.3864e-09	9.5208e-09	adOK-adOB; adOS-adOB; adOS-adOK
14	Alloinositol	1.4031e-09	9.5208e-09	adOK-adOB; adOS-adOB
15	Tartaric acid, 3TMS	2.0022e-09	1.2681e-08	adOS-adOB; adOS-adOK
16	D-mannitol	2.481e-09	1.4731e-08	adOK-adOB; adOS-adOB
17	Butanedioic acid, 2TMS	2.6504e-09	1.4811e-08	adOK-adOB; adOS-adOK
18	L-gulonic acid gamma-lactone	4.5789e-09	2.3374e-08	adOS-adOB; adOS-adOK
19	D-Arabinose	4.8848e-09	2.3374e-08	adOS-adOB; adOS-adOK
20	Glucose oxime, 6TMS	4.9209e-09	2.3374e-08	adOK-adOB; adOS-adOB
21	2,2,4-Trimethyl-1,3-pentanediol diisobutyrate	5.6626e-09	2.5616e-08	adOS-adOB; adOS-adOK
22	D-allose	1.2916e-08	5.4605e-08	adOK-adOB; adOS-adOK
23	D--Xylose	1.322e-08	5.4605e-08	adOS-adOB; adOS-adOK
24	Tartaric acid	3.4278e-08	1.3568e-07	adOS-adOB; adOS-adOK
25	Quinic acid	4.0253e-08	1.5296e-07	adOK-adOB; adOS-adOK
26	1,3-propanediol	4.8847e-08	1.7771e-07	adOK-adOB; adOS-adOB; adOS-adOK
27	Alactitol	5.0507e-08	1.7771e-07	adOK-adOB; adOS-adOB; adOS-adOK
28	D-lyxose	6.6287e-08	2.249e-07	adOK-adOB; adOS-adOB; adOS-adOK
29	Protocatechoic acid, 3TMS	1.1249e-07	3.685e-07	adOK-adOB; adOS-adOK
30	1,6-anhydro-glucose	1.3816e-07	4.308e-07	adOK-adOB; adOS-adOB; adOS-adOK
31	Boric acid, 3TMS	1.4058e-07	4.308e-07	adOK-adOB; adOS-adOK
32	Fructose	1.6487e-07	4.8946e-07	adOS-adOB; adOS-adOK
33	D galactose	1.7182e-07	4.9463e-07	adOK-adOB; adOS-adOB; adOS-adOK
34	D---Fructofuranose	1.8327e-07	5.1208e-07	adOK-adOB; adOS-adOK
35	Succinic acid	2.005e-07	5.4421e-07	adOS-adOB; adOS-adOK
36	1-Undecene	2.3568e-07	6.2193e-07	adOS-adOB; adOS-adOK
37	Cyclopentane	2.789e-07	7.1609e-07	adOK-adOB; adOS-adOK
38	Metabolite 21.16	3.3213e-07	8.1504e-07	adOK-adOB; adOS-adOB
39	D-Glycero-D-gulo-Heptose	3.3459e-07	8.1504e-07	adOS-adOB; adOS-adOK
40	2,3-Dihydroxybutanoic acid	8.3461e-07	1.9822e-06	adOS-adOB; adOS-adOK
41	2-Propenoic acid	1.3451e-06	3.1134e-06	adOS-adOB; adOS-adOK
42	1-Octadecanol	1.3765e-06	3.1134e-06	adOK-adOB; adOS-adOB; adOS-adOK
43	Ethanolamine, 3TMS	2.2292e-06	4.9249e-06	adOS-adOB; adOS-adOK
44	D-Fructose	2.752e-06	5.9418e-06	adOK-adOB; adOS-adOB; adOS-adOK
45	Glycerol, 1,2-diTMS	4.4631e-06	9.4222e-06	adOK-adOB; adOS-adOB
46	Propanoic acid	4.7053e-06	9.7174e-06	adOK-adOB; adOS-adOB
47	D-Glucopyranose, 5TMS	5.1651e-06	1.044e-05	adOK-adOB; adOS-adOB
48	2,2,2-trifluoro-N-methylacetamide	5.3669e-06	1.0622e-05	adOS-adOB; adOS-adOK
49	2-Isopropyl-5-methyl-1-heptanol	5.7201e-06	1.109e-05	adOK-adOB; adOS-adOK
50	D-Ribofuranose	6.6107e-06	1.256e-05	adOS-adOB; adOS-adOK
51	D-Allose, 6TMS	7.3698e-06	1.3728e-05	adOK-adOB; adOS-adOB
52	Z-4-hydroxy-3-methoxybenzaldehyde	7.9306e-06	1.4489e-05	adOS-adOB; adOS-adOK
53	Sedoheptulose	1.5011e-05	2.6906e-05	adOK-adOB; adOS-adOB
54	Inositol, Z-, 6TMS	1.5458e-05	2.7195e-05	adOK-adOB; adOS-adOB
55	1,2,3-Butanetriol, 3TMS	2.0768e-05	3.5473e-05	adOK-adOB; adOS-adOB
56	L- sorbose	2.0911e-05	3.5473e-05	adOK-adOB; adOS-adOK
57	Bisphenol A monomethyl ether, TMS	3.1942e-05	5.3236e-05	adOS-adOB; adOS-adOK
58	2-Butenedioic acid, Z-, 2TMS	3.5635e-05	5.8368e-05	adOK-adOB; adOS-adOK
59	Lactic Acid, 2TMS	3.9375e-05	6.34e-05	adOK-adOB; adOS-adOB
60	Benzoic acid.1	5.4352e-05	8.6057e-05	adOK-adOB; adOS-adOB; adOS-adOK
61	Glycerol, 3TMS	6.3611e-05	9.9066e-05	adOK-adOB; adOS-adOB
62	Benzoic acid	9.2807e-05	0.0001422	adOK-adOB; adOS-adOB
63	Isopropyl beta-D-1-thiogalactopyranoside	0.00011208	0.00016901	adOK-adOB; adOS-adOB
64	Propanedioic acid, 2TMS	0.0001297	0.00019252	adOK-adOB; adOS-adOB
65	Shikimic acid, 4TMS	0.00017565	0.00025672	adOK-adOB; adOS-adOK
66	Acetohydroxamic acid	0.00019537	0.00028121	adOS-adOB; adOS-adOK
67	D-Fucitol, 5TMS	0.00021681	0.00030742	adOK-adOB; adOS-adOB
68	Catechol, 2TMS	0.00026786	0.00037422	adOK-adOB; adOS-adOB
69	D-Glucose	0.0003473	0.00047816	adOK-adOB; adOS-adOB
70	Benzene-1,2,4-triol	0.00040857	0.00055449	adOK-adOB; adOS-adOB
71	Arabinofuranose	0.00051999	0.00069576	adOK-adOB; adOS-adOB
72	Shikimic acid	0.00066658	0.00087951	adOK-adOB; adOS-adOK
73	Sucrose, 8TMS	0.0011547	0.0015027	adOK-adOB; adOS-adOB
74	Hydroxychavicol	0.0019099	0.0024519	adOK-adOB; adOS-adOK
75	Methyltartronic acid	0.002039	0.0025828	adOK-adOB; adOS-adOB
76	Glyceric acid	0.0027501	0.0034377	adOK-adOB; adOS-adOB
77	2,3,4-Trihydroxybutyric acid	0.0033987	0.0041932	adOK-adOB; adOS-adOK
78	Galactose oxime, 6TMS	0.0056987	0.0069407	adOK-adOB; adOS-adOB
79	Erythritol, 4TMS	0.0074928	0.0090103	adOK-adOB; adOS-adOK
80	D---Ribose	0.0089149	0.010586	adOK-adOB; adOS-adOB
81	Threonic acid	0.0091296	0.010708	adOS-adOB; adOS-adOK
82	Hexane	0.01468	0.017007	adOK-adOB
83	Glycolic acid, 2TMS	0.020119	0.023027	adOK-adOB
84	Adonitol, 5TMS	0.033763	0.038185	adOS-adOK
85	Metabolite 18.38	0.034634	0.038709	adOK-adOB
86	Gulonic acid 4TMS	0.043186	0.047705	adOK-adOB

### Sheet: Table S3b
Untargeted metabolite analysis of Ocimum leaves shows species specific variations
Manu Shree1, Ranjan K Nanda2*, Shyam K Masakapalli1*
Table S3b: One way analysis of varince(ANOVA) of the common metabolic features in the air dried leaf extracts of the three Ocimum species (each species replicate n=5). The significant metabolic features (total 04 out of 09 with p ≤ 0.05,FDR ≤ 0.1) identified are tabulated below. adOB - Air dried Ocimum basilicum ; adOK- Air dried Ocimum kilimandscharicum; adOS - Air dried Ocimum sanctum. Refer Su…
S.NO.	Metabolite name@R.T.	p.value	FDR	Tukey's HSD
1	Erythritol, 4TMS	6.4872e-06	2.5949e-05	adOK-adOB; adOS-adOK
2	D-Fructose	0.0048218	0.0074839	adOK-adOB; adOS-adOK
3	Ethylene glycol, 2TMS	0.005613	0.0074839	adOK-adOB
4	Glycerol, 3TMS	0.021376	0.021376	adOS-adOB; adOS-adOK

### Sheet: Table S3c
Untargeted metabolite analysis of Ocimum leaves shows species specific variations
Manu Shree1, Ranjan K Nanda2*, Shyam K Masakapalli1*
Table S3c: Distribution of the metabolic features among the air dried leaf extracts of Ocimum species. The tables below represents the common and unique metabolic features among the species. These were used to represent the distribution as Venn diagram in Fig 2f. adOB - Air dried Ocimum basilicum ; adOK- Air dried Ocimum kilimandscharicum; adOS - Air dried Ocimum sanctum. Refer Supplementary Tabl…
Common metabolites between adOB, adOK, adOS				Common metabolites between adOB and adOK				Unique metabolites of adOB				Unique metabolites of adOS
Ocimum varieties	Total no. of metabolites	Metabolic Feature		Ocimum varieties	Total no. of metabolites	Metabolic Feature		Ocimum variety	Total no. of metabolites	Metabolic Feature		Ocimum variety	Total no. of metabolites	Metabolic Feature
adOB adOK adOS	9	Xylose		adOB adOK	11	1,3-propanediol		adOB	33	Propanoic acid		adOS	17	Tartaric acid
adOB adOK adOS		Malic acid, 3TMS		adOB adOK		Alactitol		adOB		Arabinofuranose		adOS		Adonitol, 5TMS
adOB adOK adOS		Ethylene glycol, 2TMS		adOB adOK		Shikimic acid		adOB		D-Fucitol, 5TMS		adOS		1-Undecene
adOB adOK adOS		D-(-)-Ribose		adOB adOK		2,3-Dihydroxybutanoic acid		adOB		Ribitol		adOS		Acetohydroxamic acid
adOB adOK adOS		Glyceric acid		adOB adOK		Fumaric acid		adOB		4-Hydroxybutanoic acid, 2TMS		adOS		D-Ribofuranose
adOB adOK adOS		Erythritol, 4TMS		adOB adOK		Ethanolamine, 3TMS		adOB		D-Allose, 6TMS		adOS		Threonic acid
adOB adOK adOS		Glycerol, 3TMS		adOB adOK		2,2,2-trifluoro-N-methylacetamide		adOB		D-Glucose		adOS		L-gulonic acid gamma-lactone
adOB adOK adOS		D-Fructose		adOB adOK		L- sorbose		adOB		Catechol, 2TMS		adOS		N-Acetylpyrrolidone
adOB adOK adOS		Benzoic acid		adOB adOK		D-Glucose, 5TMS		adOB		Kestose		adOS		(Z)-4-hydroxy-3-methoxybenzaldehyde
				adOB adOK		2-Propenoic acid		adOB		Inositol, (Z)-, 6TMS		adOS		D-Glycero-D-gulo-Heptose
				adOB adOK		Shikimic acid, 4TMS		adOB		Methyltartronic acid		adOS		2,2,4-Trimethyl-1,3-pentanediol diisobutyrate
								adOB		Chavicol TMS		adOS		Succinic acid
				Common metabolites between adOB and adOS				adOB		D-Glucitol, 6TMS		adOS		D-Arabinose
				Ocimum varieties	Total no. of metabolites	Metabolic Feature		adOB		1,2,3-Butanetriol, 3TMS		adOS		Tartaric acid, 3TMS
				adOB adOS	9	1,6-anhydro-glucose		adOB		D-mannitol		adOS		D-(+)-Xylose
				adOB adOS		Galactose oxime, 6TMS		adOB		Sucrose, 8TMS		adOS		Myo-Inositol, 6TMS
				adOB adOS		1-Octadecanol		adOB		Glucose oxime, 6TMS		adOS		Fructose
				adOB adOS		D-lyxose		adOB		Myo-Inositol, 5TMS
				adOB adOS		D-threitol		adOB		Sedoheptulose
				adOB adOS		D (+) galactose		adOB		Malonic acid
				adOB adOS		Quinic acid		adOB		Lactic Acid, 2TMS
				adOB adOS		2,3,4-Trihydroxybutyric acid		adOB		Metabolite @ 21.16
				adOB adOS		D-allose		adOB		Propanedioic acid, 2TMS
								adOB		Gulonic acid 4TMS
				Common metabolites between adOK and adOS				adOB		Benzene-1,2,4-triol
				Ocimum varieties	Total no. of metabolites	Metabolic Feature		adOB		D-Glucopyranose, 5TMS
				adOK adOS	15	D-Mannitol, 6TMS		adOB		Isopropyl beta-D-1-thiogalactopyranoside
				adOK adOS		Bisphenol A monomethyl ether, TMS		adOB		Metabolite @ 18.38
				adOK adOS		Glycerol, 1,2-di(TMS)		adOB		Dulcitol, 6TMS
								adOB		Psicose
								adOB		Glycolic acid, 2TMS
								adOB		Alloinositol
								adOB		Hexane
								Unique metabolites of adOK
								Ocimum variety	Total no. of metabolites	Metabolic Feature
								adOK	12	Protocatechoic acid, 3TMS
								adOK		Glyceryl-glycoside TMS ether
								adOK		Xylitol
								adOK		D-Gluconic acid, 6TMS
								adOK		Hydroxychavicol
								adOK		Butanedioic acid, 2TMS
								adOK		Boric acid, 3TMS
								adOK		2-Butenedioic acid, (Z)-, 2TMS
								adOK		2-Isopropyl-5-methyl-1-heptanol
								adOK		Pyrogallol, 3TMS
								adOK		D-(-)-Fructofuranose
								adOK		Cyclopentane
