## Supplementary material for "Untargeted metabolite analysis of *Ocimum* leaves shows species specific variations": Table S4

### Sheet: Table S4a
Untargeted metabolite analysis of Ocimum leaves shows species specific variations
Manu S Vishnoi1, Ranjan K Nanda2*, Shyam K Masakapalli1*
Table S4a: One way analysis of varince (ANOVA) of all the unique and common metabolic features detected in the Fresh leaf extracts of the three Ocimum species (each species replicate n=5). The significant metabolic features (total 91 out of 106 with p ≤ 0.05, FDR ≤ 0.1) identified are tabulated below. fOB - fresh Ocimum basilicum ; fOK- fresh Ocimum kilimandscharicum; fOS - fresh Ocimum sanctum. …
S.no.	Metabolic Features	p.value	FDR	Tukey's HSD
1	Xylose.1	3.0523e-12	2.6295e-10	fOK-fOB; fOS-fOB; fOS-fOK
2	D-Fructose	4.9613e-12	2.6295e-10	fOK-fOB; fOS-fOB; fOS-fOK
3	D-Glucose, 5TMS	1.873e-11	5.635e-10	fOK-fOB; fOS-fOB; fOS-fOK
4	Conduritol epoxide	2.1264e-11	5.635e-10	fOK-fOB; fOS-fOB; fOS-fOK
5	D-Fucitol, 5TMS	6.8143e-11	1.4034e-09	fOK-fOB; fOS-fOB; fOS-fOK
6	1,6-anhydro-glucose	8.1194e-11	1.4034e-09	fOK-fOB; fOS-fOB
7	1-Undecene	9.2678e-11	1.4034e-09	fOK-fOB; fOS-fOB; fOS-fOK
8	Pyrogallol, 3TMS	1.5078e-10	1.819e-09	fOK-fOB; fOS-fOB
9	Gluconic acid lactone	1.5444e-10	1.819e-09	fOK-fOB; fOS-fOB; fOS-fOK
10	Gamma-aminobutyric acid GABA	5.8276e-10	5.6365e-09	fOK-fOB; fOS-fOB
11	2-furoic acid	5.8492e-10	5.6365e-09	fOK-fOB; fOS-fOB
12	Benzoic acid	7.7837e-10	6.8756e-09	fOK-fOB; fOS-fOB
13	Metabolite 24.82	8.5756e-10	6.9924e-09	fOS-fOB; fOS-fOK
14	D-lyxose	1.7277e-09	1.3081e-08	fOK-fOB; fOS-fOB; fOS-fOK
15	D-Allose, 6TMS	1.8938e-09	1.3383e-08	fOK-fOB; fOS-fOB; fOS-fOK
16	D-Glucose,	2.9434e-09	1.95e-08	fOK-fOB; fOS-fOB
17	Xylulose	3.1666e-09	1.9745e-08	fOK-fOB; fOS-fOB
18	Benzoic acid.1	5.1911e-09	2.9168e-08	fOK-fOB; fOS-fOB; fOS-fOK
19	Butanoic acid	5.2282e-09	2.9168e-08	fOK-fOB; fOS-fOB; fOS-fOK
20	Catechol, 2TMS	5.9115e-09	3.1331e-08	fOK-fOB; fOS-fOB
21	Lactic Acid, 2TMS	9.9565e-09	5.0257e-08	fOK-fOB; fOS-fOK
22	Pyruvic acid	1.0569e-08	5.0925e-08	fOK-fOB; fOS-fOB; fOS-fOK
23	D-Glucopyranose, 5TMS	2.6864e-08	1.2008e-07	fOS-fOB; fOS-fOK
24	Beta-D-Glucopyranose, 5TMS	2.7189e-08	1.2008e-07	fOK-fOB; fOS-fOK
25	Glucose oxime, 6TMS	3.6208e-08	1.5352e-07	fOK-fOB; fOS-fOK
26	D-Mannitol, 6TMS	5.1987e-08	2.1195e-07	fOK-fOB; fOS-fOB
27	D-allose	5.9455e-08	2.3342e-07	fOK-fOB; fOS-fOB; fOS-fOK
28	metabolite 89.52	7.6812e-08	2.9079e-07	fOK-fOB; fOS-fOB; fOS-fOK
29	DL-glyceraldehyde	8.8066e-08	3.219e-07	fOK-fOB; fOS-fOB; fOS-fOK
30	D-mannitol	1.6387e-07	5.6049e-07	fOK-fOB; fOS-fOB
31	Erythritol, 4TMS	1.6392e-07	5.6049e-07	fOS-fOB; fOS-fOK
32	D--Ribono-1,4-lactone, 3TMS	1.7514e-07	5.8015e-07	fOK-fOB; fOS-fOB; fOS-fOK
33	Erythrono-1,4-lactone, 2TMS	2.0165e-07	6.4772e-07	fOK-fOB; fOS-fOB; fOS-fOK
34	Xylitol	2.1321e-07	6.6472e-07	fOK-fOB; fOS-fOB
35	1-Heptadecene	2.2598e-07	6.8439e-07	fOK-fOB; fOS-fOB
36	1-Octadecanol	3.2892e-07	9.6849e-07	fOK-fOB; fOS-fOB; fOS-fOK
37	Tartaric acid, 3TMS	3.9407e-07	1.1007e-06	fOS-fOB; fOS-fOK
38	3-Octadecene	3.9459e-07	1.1007e-06	fOK-fOB; fOS-fOK
39	Gluonic acid, 4TMS	4.7673e-07	1.2957e-06	fOS-fOB; fOS-fOK
40	Quininic acid, 5TMS	6.6794e-07	1.77e-06	fOK-fOB; fOS-fOB
41	Xylose	9.6786e-07	2.4737e-06	fOK-fOB; fOS-fOB
42	1-Tridecene	9.8014e-07	2.4737e-06	fOK-fOB; fOS-fOB
43	Eugenol	1.8596e-06	4.5842e-06	fOS-fOB; fOS-fOK
44	D galactose	2.1386e-06	5.152e-06	fOK-fOB; fOS-fOK
45	D-Glucitol, 6TMS	2.2e-06	5.1821e-06	fOK-fOB; fOS-fOB; fOS-fOK
46	Alpha-D-Glactopyranose, 5TMS	2.6802e-06	6.176e-06	fOK-fOB; fOS-fOB
47	Arabinitol, 5TMS	3.3837e-06	7.6313e-06	fOK-fOB; fOS-fOB; fOS-fOK
48	Ethanolamine, 3TMS	4.8249e-06	1.0655e-05	fOK-fOB; fOS-fOB; fOS-fOK
49	2-Isopropyl-5-methyl-1-heptanol	5.3128e-06	1.1493e-05	fOK-fOB; fOS-fOB
50	Dodecane	1.1997e-05	2.5434e-05	fOK-fOB; fOS-fOB
51	2,3-Dihydroxybutanedioic acid	1.972e-05	4.0986e-05	fOK-fOB; fOS-fOB
52	2,2,2-trifluoro-N-methylacetamide	2.0318e-05	4.1418e-05	fOS-fOB; fOS-fOK
53	Hydracrylic acid, 2TMS	2.3922e-05	4.7845e-05	fOS-fOB; fOS-fOK
54	2-Propenoic acid	6.5877e-05	0.00012931	fOK-fOB; fOS-fOK
55	1,2-Ethenediol, 2TMS	7.0363e-05	0.00013561	fOK-fOB; fOS-fOB
56	Ethylene glycol, 2TMS	7.9454e-05	0.0001504	fOK-fOB; fOS-fOB
57	1-Tricosene	9.1194e-05	0.00016959	fOK-fOB; fOS-fOB; fOS-fOK
58	Arabinofuranose	0.00016813	0.00030727	fOS-fOB; fOS-fOK
59	Galactonic acid	0.00022049	0.00039613	fOS-fOB; fOS-fOK
60	Glycerol	0.00029374	0.00051894	fOS-fOB; fOS-fOK
61	Malic acid, 3TMS	0.00030553	0.00053092	fOS-fOB; fOS-fOK
62	D-Fructose, 5TMS	0.00040883	0.00069897	fOK-fOB; fOS-fOB
63	2-ketobutyric acid	0.000425	0.00071509	fOK-fOB; fOS-fOK
64	2-Butenedioic acid, 2TMS	0.00047328	0.00078388	fOK-fOB; fOS-fOB
65	Galactose oxime, 6TMS	0.00051363	0.00083761	fOS-fOB; fOS-fOK
66	Hexadecane	0.00085594	0.0013747	fOS-fOB; fOS-fOK
67	1,3-dihydroxyacetone	0.00099254	0.0015703	fOS-fOB; fOS-fOK
68	Metabolite 15.77	0.0012448	0.0019404	fOS-fOB; fOS-fOK
69	Beta-D-Galactofuranose	0.0017381	0.0026701	fOK-fOB; fOS-fOK
70	Glycerol, 3TMS	0.0018929	0.0028663	fOK-fOB; fOS-fOB
71	D-Ribose, 4TMS	0.0020313	0.0030326	fOK-fOB; fOS-fOK
72	Melibiose	0.0036772	0.0053031	fOK-fOB; fOS-fOB
73	Melibiose.1	0.0036772	0.0053031	fOK-fOB; fOS-fOB
74	Quinic acid	0.0037021	0.0053031	fOK-fOB; fOS-fOB
75	Methyl-beta-D-galactopyranoside	0.0038376	0.0053594	fOK-fOB
76	Metabolite 31.36	0.0038426	0.0053594	fOK-fOB; fOS-fOB
77	1,3-propanediol	0.0039635	0.0054562	fOK-fOB
78	Metabolite 26.43	0.0046347	0.0062985	fOK-fOB; fOS-fOB
79	Metabolite 30.29	0.0047941	0.0064326	fOK-fOB; fOS-fOB
80	Alpha ketoglutaric acid	0.0081171	0.010755	fOK-fOB; fOS-fOB
81	D---Fructofuranose	0.0085283	0.011161	fOS-fOB; fOS-fOK
82	Arabinose	0.0097652	0.012623	fOK-fOB; fOS-fOB
83	Pipecolic acid, 2TMS	0.011173	0.014269	fOK-fOB; fOS-fOB
84	Glyceric acid, 3TMS	0.012139	0.015318	fOS-fOB
85	Sedoheptulose	0.012983	0.016191	fOK-fOB; fOS-fOK
86	Metabolite 18.71	0.016427	0.020247	fOK-fOB; fOS-fOB
87	Undecane	0.017513	0.021337	fOK-fOB; fOS-fOB
88	Kestose	0.023146	0.027881	fOS-fOB
89	Metabolite 43.94	0.03633	0.042425
90	Metabolite 43.94.1	0.03633	0.042425
91	2,3,4-Trihydroxybutyric acid	0.036421	0.042425

### Sheet: Table S4b
Untargeted metabolite analysis of Ocimum leaves shows species specific variations
Manu S Vishnoi1, Ranjan K Nanda2*, Shyam K Masakapalli1*
Table S4b: One way analysis of varince(ANOVA) of all the common metabolic features detected in the fresh leaf extracts of the three Ocimum species (each species replicate n=5). The significant metabolic features (total 5 out of 9 with p ≤ 0.05, FDR ≤ 0.1) identified are tabulated below. fOB - fresh Ocimum basilicum ; fOK- fresh Ocimum kilimandscharicum; fOS - fresh Ocimum sanctum. Refer Supplemen…
S.NO.	Metabolic Features	p.value	FDR	Tukey's HSD
1	Arabinitol, 5TMS	2.7454e-08	2.4709e-07	fOK-fOB; fOS-fOB; fOS-fOK
2	Glycerol, 3TMS	0.0022822	0.01027	fOK-fOB; fOS-fOB
3	Boric acid, 3TMS	0.0062169	0.018651	fOK-fOB
4	1,3-propanediol	0.0091449	0.020576	fOK-fOB
5	Glyceric acid, 3TMS	0.014148	0.025466	fOS-fOB

### Sheet: Table S4c
Untargeted metabolite analysis of Ocimum leaves shows species specific variations
Table S4c: Distribution of the metabolic features among the fresh leaf extracts of Ocimum varieties. The tables below represents the common and unique metabolic features among the varieties. These were used to represent the distribution as Venn diagram in Fig 2. fOB - fresh Ocimum basilicum ; fOK- fresh Ocimum kilimandscharicum; fOS - fresh Ocimum sanctum. Refer Supplementary Table S2 for metabol…
Common metabolites between fOB, fOK, fOS				Common metabolites between fOB, fOK				Unique metabolites of fOK				Unique metabolites of fOS
Ocimum varieties	Total no. of metabolic Features	Metabolic Features		Ocimum varieties	Total no. of metabolic Features	Metabolic Features		Ocimum varieties	Total no. of metabolic Features	Metabolic Features		Ocimum varieties	Total no. of metabolic Features	Metabolic Features
fOB fOK fOS	9	1,3-propanediol		fOB fOK	10	Catechol, 2TMS		fOK	9	1-Undecene		fOS	16	Xylose
fOB fOK fOS		Ribonic acid-gamma-lactone		fOB fOK		Kestose		fOK		3-Octadecene		fOS		Malic acid, 3TMS
fOB fOK fOS		Arabinitol, 5TMS		fOB fOK		D-Glucitol, 6TMS		fOK		Beta-D-Glucopyranose, 5TMS		fOS		D-Fucitol, 5TMS
fOB fOK fOS		Glyceric acid, 3TMS		fOB fOK		Metabolite @ 15.77		fOK		D-lyxose		fOS		Eugenol
fOB fOK fOS		Boric acid, 3TMS		fOB fOK		Quinic acid		fOK		D-Ribose, 4TMS		fOS		Erythritol, 4TMS
fOB fOK fOS		Glycerol, 3TMS		fOB fOK		D-Glucopyranose, 5TMS		fOK		Beta-D-1-thiogalactopyranoside		fOS		Butanoic acid
fOB fOK fOS		Shikimic acid, 4TMS		fOB fOK		D-allose		fOK		metabolite @ 89.52		fOS		D-Glucose, 5TMS
fOB fOK fOS		Benzoic acid		fOB fOK		Pyrogallol, 3TMS		fOK		2-ketobutyric acid		fOS		Hexadecane
fOB fOK fOS		Glycolic acid, 2TMS		fOB fOK		D-(-)-Fructofuranose		fOK		D-(+)-Ribono-1,4-lactone, 3TMS		fOS		1,3-dihydroxyacetone
												fOS		Conduritol epoxide
				Common metabolites between fOK, fOS								fOS		Tartaric acid, 3TMS
				Ocimum varieties	Total no. of metabolic Features	Metabolic Features		Unique metabolites of fOB				fOS		Gluonic acid, 4TMS
				fOK fOS	6	D-Mannitol, 6TMS		Ocimum varieties	Total no. of metabolic Features	Metabolic Features		fOS		Galactonic acid
				fOK fOS		Arabinofuranose		Fob	25	Metabolite @ 18.71		fOS		Erythrono-1,4-lactone, 2TMS
				fOK fOS		1-Tricosene		Fob		1,6-anhydro-glucose		fOS		Glycerol
				fOK fOS		D-Allose, 6TMS		Fob		Metabolite @ 31.36		fOS		Metabolite @ 24.82
				fOK fOS		Dodecane		Fob		Metabolite @ 26.43
				fOK fOS		Pyruvic acid		Fob		Metabolite @ 43.94
								Fob		Alpha ketoglutaric acid
				Common metabolites between fOB, fOS				Fob		Quininic acid, 5TMS
				Ocimum varieties	Total no. of metabolic Features	Metabolic Features		Fob		Ethylene glycol, 2TMS
				fOB fOS	8	Ethanolamine, 3TMS		Fob		Glyceric acid
				fOB fOS		1-Octadecanol		Fob		Metabolite @ 18.41
				fOB fOS		Sedoheptulose		Fob		Melibiose
				fOB fOS		Lactic Acid, 2TMS		Fob		D-mannitol
				fOB fOS		D (+) galactose		Fob		D-Fructose, 5TMS
				fOB fOS		2-Propenoic acid		Fob		Alpha-D-Glactopyranose, 5TMS
				fOB fOS		D-Fructose		Fob		2-Isopropyl-5-methyl-1-heptanol
				fOB fOS		Beta-D-Galactofuranose		Fob		Metabolite @ 20.41
								Fob		Metabolite @ 30.29
								Fob		2,3,4-Trihydroxybutyric acid
								Fob		Undecane
								Fob		D-Glucose,
								Fob		Arabinose
								Fob		Gamma-aminobutyric acid (GABA)
								Fob		1-Tridecene
								Fob		2-Butenedioic acid, 2TMS
